# Proneural – Mesenchymal antagonism dominates the patterns of phenotypic heterogeneity in Glioblastoma

**DOI:** 10.1101/2023.11.27.568853

**Authors:** Harshavardhan BV, Mohit Kumar Jolly

**Affiliations:** IISc Mathematics Inititative, Indian Institute of Science, Bengaluru, 560012, India; Department of Bioengineering, Indian Institute of Science, Bengaluru, 560012, India

## Abstract

The aggressive nature of glioblastoma (GBM) – one of the deadliest forms of brain tumours – is majorly attributed to underlying phenotypic heterogeneity. Early attempts to classify this heterogeneity at a transcriptomic level in TCGA GBM cohort proposed the existence of four distinct molecular subtypes: Proneural, Neural, Classical and Mesenchymal. Further, a single-cell RNA-seq analysis of primary tumours also reported similar 4 subtypes mimicking neuro-developmental lineages. However, it remains unclear whether these 4 subtypes identified via bulk and single-cell transcriptomics are mutually exclusive or not. Here, we perform pairwise correlations among individual genes and gene signatures corresponding to these proposed subtypes, and show that the subtypes are not distinctly mutually antagonistic in either TCGA or single-cell RNA-sequencing data. We observed that the proneural (or neural progenitor-like) – mesenchymal axis is the most prominent antagonistic pair, with the other two subtypes lying on this spectrum. These results are reinforced through a meta-analysis of over 100 single-cell and bulk transcriptomic datasets as well as in terms of functional association with metabolic switching, cell cycle and immune evasion pathways. These results suggest rethinking GBM phenotypic characterization for more effective therapeutic targeting efforts.
