## Supplementary Table for "Proneural – Mesenchymal antagonism dominates the patterns of phenotypic heterogeneity in Glioblastoma"

NefMES	NefAC	NefOPC	NefNPC	VerMES	VerCL	VerNL	VerPN	GLYC	KEGG_CC	PD-L1
HILPDA	CST3	BCAN	DLL3	ACP3	ABCD2	ACSL4	ABAT	ABCB6	ABL1	CD274
ADM	S100B	PLP1	DLL1	ACSL1	ACSBG1	ACYP2	ACTR1A	ADORA2B	ANAPC1	PDCD1LG2
DDIT3	SLC1A3	GPR17	HES6	ADAM12	ACSL3	ADD3	ADGRB3	AGL	ANAPC10	JAK2
NDRG1	HEPN1	FIBIN	NEU4	ALDH3B1	ACSS3	AGTPBP1	ADGRL3	AGRN	ANAPC11	GBP5
HERPUD1	HOPX	LHFPL3	MARCKSL1	ALOX5	ADAM19	AKR7A3	ALCAM	AK3	ANAPC13	SAMD9L
DNAJB9	MT3	OLIG1	TCF12	AMPD3	ADGRE5	ANKRD46	AMOTL2	AK4	ANAPC2	IL2RB
TRIB3	SPARCL1	PSAT1	BEX1	ANXA1	ADGRG1	ANKS1B	ARHGAP33	AKR1A1	ANAPC4	PTPRC
ENO2	MLC1	SCRG1	OLIG1	ANXA2	AKT2	ANXA3	ARHGEF9	ALDH7A1	ANAPC5	GBP1
AKAP12	GFAP	OMG	MAP2	ANXA4	ANXA5	ANXA7	ASCL1	ALDH9A1	ANAPC7	P2RY10
SQSTM1	FABP7	APOD	FXYD6	ARHGAP29	APBA3	ARRB1	ATAD5	ALDOA	ATM	DOCK2
ATF3	BCAN	SIRT2	PTPRS	ARPC1B	ARAP2	ATP5MG	ATAT1	ALDOB	ATR	TLR8
NRN1	PON2	TNR	NPPA	ARSJ	ARAP3	ATP5PB	ATP1A3	ALG1	BUB1	TFEC
SLC2A1	METTL7B	THY1	BCAN	ASL	B3GALT1	ATRNL1	BCAN	ANG	BUB1B	CD84
BNIP3	SPARC	PHYHIPL	MEST	BATF	BLM	BASP1	BCL7A	ANGPTL4	BUB3	GBP4
INSIG2	GATM	SOX2-OT	ASCL1	BDKRB2	BMAL1	BCAS1	BCOR	ANKZF1	CCNA1	TRIM22
IGFBP3	RAMP1	NKAIN4	BTG2	BLVRB	BTBD2	BEST1	BEX1	ARPP19	CCNA2	GPR174
PPP1R15A	PMP2	LPPR1	NXPH1	BNC2	CALM1	CA4	C1QL1	ARTN	CCNB1	FYB
PLOD2	AQP4	PTPRZ1	PFN2	C1orf54	CAMK2B	CALM2	CA10	AURKA	CCNB2	CD80
GBE1	DBI	VCAN	SCG3	C5AR1	CARMIL1	CAMK2G	CAMSAP2	B3GALT6	CCNB3	SAMSN1
SLC2A3	EDNRB	DBI	MYT1	CASP1	CC2D1A	CASQ1	CASK	B3GAT1	CCND1	PLEK
FTL	PTPRZ1	PMP2	CHD7	CASP4	CD151	CCDC121	CBX1	B3GAT3	CCND2	LCP2
WARS	CLU	CNP	GPR56	CASP5	CDH2	CCK	CDC25A	B3GNT3	CCND3	CCR5
ERO1L	PMP22	TNS3	TUBA1A	CASP8	CDH4	CDC42	CDC7	B4GALT1	CCNE1	CD226
XPOT	ATP1A2	LIMA1	PCBP4	CAST	CDH6	CDR1	CDK5R1	B4GALT2	CCNE2	LOC400759
HSPA5	S100A16	CA10	ETV1	CAVIN1	CDK6	CHN1	CDKN1B	B4GALT4	CCNH	ICOS
GDF15	HEY1	PCDHGC3	SHD	CCR5	CLIP2	CLCA4	CELF3	B4GALT7	CDC14A	ITK
EPAS1	PCDHGC3	CNTN1	TNR	CD14	CREB5	COX5B	CHD7	BIK	CDC14B	PARP14
LDHA	TTYH1	SCD5	AMOTL2	CD2AP	DAG1	CPNE6	CILK1	BPNT1	CDC16	APOL6
P4HA1	NDRG2	P2RX7	DBN1	CD4	DENND2A	CRBN	CKB	CACNA1H	CDC20	CD3G
SERTAD1	PRCP	CADM2	HIP1	CDCP1	DLC1	CRYL1	CLASP2	CAPN5	CDC23	GVIN1
PFKP	ATP1B2	TTYH1	ABAT	CEBPB	DMWD	CRYM	CLGN	CASP6	CDC25A	EVI2B
PGK1	AGT	FGF12	LMF1	CHI3L1	DOCK6	CRYZL1	CNTN1	CD44	CDC25B	SLFN12L
EGLN3	PLTP	TMEM206	GRIK2	CLCF1	EGFR	CUTC	CRB1	CDK1	CDC25C	MNDA
SLC6A6	GPM6B	NEU4	SERINC5	CLEC2B	ELOVL2	CYRIB	CRMP1	CENPA	CDC26	CD86
CA9	F3	FXYD6	TSPAN13	CLIC1	EPHB4	CYTH1	CSNK1E	CHPF	CDC27	TAGAP
BNIP3L	RAB31	RNF13	ELMO1	CNN2	ERCC2	DHRS9	CSPG5	CHPF2	CDC45	STX11
RPL21	PPAP2B	RTKN	GLCCI1	COL1A1	EXTL3	DYNC1I1	CXXC4	CHST1	CDC6	IFIT3
TRAM1	ANXA5	GPM6B	SEZ6L	COL1A2	EYA2	EDIL3	DBN1	CHST12	CDC7	STAT1
UFM1	TSPAN7	LMF1	LRRN1	COL5A1	FBXO17	ENPP2	DCAF7	CHST2	CDK1	TIGIT
ASNS		ALCAM	SEZ6	COL8A2	FGFR3	ENPP4	DCX	CHST4	CDK2	CXCL10
GOLT1B		PGRMC1	STMN2	COLGALT1	FZD3	EPB41L3	DGKI	CHST6	CDK4	CLEC7A
ANGPTL4		HRASLS	CD24	COPZ2	FZD7	ETNPPL	DLL3	CITED2	CDK6	CYBB
SLC39A14		BCAS1	RND3	CPQ	GALNT4	EVI2A	DNM3	CLDN3	CDK7	CD53
CDKN1A		RAB31	HMP19	CRYBG1	GARRE1	FBXO3	DPF1	CLDN9	CDKN1A	FPR3
HSPA9		PLLP	TUBB3	CSTA	GAS1	FEZF2	DPP6	CLN6	CDKN1B	IGSF6
CHI3L1		FABP5	MIAT	CTSB	GJA1	FHIT	DPYSL4	COG2	CDKN1C
ANXA2		NLGN3	DCX	CTSC	GLG1	FUT9	DUSP26	COL5A1	CDKN2A
ANXA1		SERINC5	NSG1	CTSZ	GLI2	FXYD1	E2F3	COPB2	CDKN2B
CD44		EPB41L2	ELAVL4	CYBRD1	GNAS	GABARAPL2	EPB41	CTH	CDKN2C
VIM		GPR37L1	MLLT11	CYTH4	GNG7	GABRB2	EPHB1	CXCR4	CDKN2D
MT2A			DLX6-AS1	CYTIP	GRIK1	GNAI1	ERBB3	CYB5A	CHEK1
C1S			SOX11	DAB2	GRIK5	GPR22	FAM110B	DCN	CHEK2
NAMPT			NREP	DCBLD2	GSTK1	GRM1	FBXO21	DDIT4	CREBBP
EFEMP1			FNBP1L	DOK3	HMG20B	GRM3	FERMT1	DEPDC1	CUL1
C1R			TAGLN3	DRAM1	HS3ST3B1	GUK1	FGF9	DLD	DBF4
SOD2			STMN4	DSC2	HSPBP1	HPCA	FHOD3	DPYSL4	E2F1
IFITM3			DLX5	DSE	ILK	HPCAL4	FLRT1	DSC2	E2F2
TIMP1			SOX4	EFEMP2	IRF3	HPRT1	FXYD6	ECD	E2F3
SPP1			MAP1B	EHD2	IRS2	IMPA1	GABRA3	EFNA3	E2F4
A2M			RBFOX2	ELF4	ITGA7	KCNJ3	GADD45G	EGFR	E2F5
S100A11			IGFBPL1	EMP3	ITGB8	KCNK1	GNG4	EGLN3	EP300
MT1X			STMN1	ENG	JAG1	LYRM1	GPM6A	ELF3	ESPL1
S100A10			HN1	FCGR2A	JUND	LYRM9	GPR17	ENO1	FZR1
FN1			TMEM161B-AS1	FCGR2B	KCNF1	MAGEH1	GRIA2	ENO2	GADD45A
LGALS1			DPYSL3	FES	KEAP1	MAT2B	GRID2	ERO1A	GADD45B
S100A16			SEPT3	FHL2	KLHDC8A	MBP	GSK3B	EXT1	GADD45G
CLIC1			PKIA	FHOD1	KLHL25	MDH1	GSTA4	EXT2	GSK3B
MGST1			ATP1B1	FMNL1	KLHL4	MGST3	HDAC2	FAM162A	HDAC1
RCAN1			DYNC1I1	FNDC3B	LAMB2	MMD	HMGB3	FBP2	HDAC2
TAGLN2			CD200	FOLR2	LFNG	MORF4L2	HOXD3	FKBP4	MAD1L1
NPC2			SNAP25	FPR3	LHFPL6	MRPL49	IL1RAPL1	FUT8	MAD2L1
SERPING1			PAK3	FURIN	LMO2	MSRB2	INAVA	G6PD	MAD2L2
C8orf4			NDRG4	FXYD5	LRFN3	MYBPC1	JADE3	GAL3ST1	MCM2
EMP1			KIF5A	GCNT1	LRP10	NANOS1	JPT1	GALE	MCM3
APOE			UCHL1	GNA15	LRP5	NDRG2	KAT7	GALK1	MCM4
CTSB			ENO2	GRN	MAB21L1	NDUFS3	KDM1A	GALK2	MCM5
C3			KIF5C	HEXA	MCC	NSL1	KIF21B	GAPDHS	MCM6
LGALS3			DDAH2	HEXB	MEGF8	NTSR2	KLRC3	GCLC	MCM7
MT1E			TUBB2A	HFE	MEIS1	ORC4	KLRC4	GFPT1	MDM2
EMP3			LBH	HK3	MEOX2	PARP8	KLRK1	GFUS	MYC
SERPINA3			LOC150568	ICAM3	MLC1	PDE6D	LPAR4	GLCE	ORC1
ACTN1			TCF4	IFI30	MYO5C	PEX11B	LRP6	GLRX	ORC2
PRDX6			GNG3	IGFBP6	NDP	PEX19	LRRTM4	GMPPA	ORC3
IGFBP7			NFIB	IL15RA	NES	PGBD5	MAP2	GMPPB	ORC4
SERPINE1			DPYSL5	IL1R1	NOS2	PLCL1	MAPT	GNE	ORC5
PLP2			CRABP1	IL4R	NPAS3	POPDC3	MARCKS	GNPDA1	ORC6
MGP			NFIX	IQGAP1	NPEPL1	PPA1	MARCKSL1	GOT1	PCNA
CLIC4			CEP170	ITGA4	NR2E1	PPFIA2	MAST1	GOT2	PKMYT1
GFPT2			BLCAP	ITGA5	NR2F6	PPP1R1A	MATR3	GPC1	PLK1
GSN				ITGAM	OSBPL3	PPP2R5A	MCM10	GPC3	PRKDC
NNMT				ITGB2	PCSK5	PRPSAP2	MIR9-1HG	GPC4	PTTG1
TUBA1C				KYNU	PDGFA	REPS2	MLLT11	GPR87	PTTG2
GJA1				LAIR1	PEPD	RERGL	MMP15	GUSB	RAD21
TNFRSF1A				LAMB1	PIPOX	RND1	MMP16	GYS1	RB1
WWTR1				LAPTM5	PLA2G5	ROGDI	MPPED2	GYS2	RBL1
				LCP1	PLIN3	S1PR1	MTSS1	HAX1	RBL2
				LCP2	PMP22	SAR1A	MVB12B	HDLBP	RBX1
				LGALS1	POFUT1	SCHIP1	MYB	HK2	SFN
				LGALS3	POLR1G	SELENOP	MYO10	HMMR	SKP1
				LHFPL2	POMT2	SELENOW	MYT1	HOMER1	SKP1P2
				LILRB2	PRKD2	SERPINI1	NCALD	HS2ST1	SKP2
				LILRB3	PRPF31	SGK3	NCAM1	HS6ST2	SMAD2
				LOX	PTPN14	SH3GL2	NKAIN1	HSPA5	SMAD3
				LRRFIP1	PTPRA	SH3GL3	NKX2-2	IDH1	SMAD4
				LTBP1	QTRT1	SHTN1	NLGN3	IDUA	SMC1A
				LTBP2	R3HDM4	SIRT5	NOL4	IER3	SMC1B
				LY75	RASGRP1	SLC16A7	NR0B1	IGFBP3	SMC3
				LY96	RBCK1	SLC30A10	NRXN1	IL13RA1	STAG1
				MAFB	RBM42	SLC31A2	NRXN2	IRS2	STAG2
				MAN1A1	RFX2	SLCO1A2	OLIG2	ISG20	TFDP1
				MAN2A1	RFXANK	SNCG	P2RX7	KDELR3	TFDP2
				MAN2B1	RGS12	SNX11	PAFAH1B3	KIF20A	TGFB1
				MAPK13	RGS6	SPAST	PAK3	KIF2A	TGFB2
				MCUB	RIN1	TCEAL1	PAK5	LCT	TGFB3
				MFSD1	SARS2	TCEAL2	PCDH11X	LDHA	TP53
				MGAT1	SCAMP4	THTPA	PCDH11Y	LDHC	TTK
				MGST2	SEMA6A	TMEM144	PDE10A	LHPP	WEE1
				MRC2	SEMA6D	TPM3	PELI1	LHX9	WEE2
				MS4A4A	SEPTIN11	TSNAX	PFN2	MDH1	YWHAB
				MSR1	SHFL	TTC1	PHLPP1	MDH2	YWHAE
				MVP	SHOX2	TTPA	PLAAT1	ME1	YWHAG
				MYH9	SIPA1L1	UGT8	PLCB4	ME2	YWHAH
				MYO1F	SLC12A4	UROS	PODXL2	MED24	YWHAQ
				MYOF	SLC2A10	USP33	PPM1D	MERTK	YWHAZ
				NCF2	SLC4A4	VIP	PPM1E	MET	ZBTB17
				NCF4	SLC6A11	VSX1	PURG	MIF
				NOD2	SLC6A9	YPEL5	RAB33A	MIOX
				NPC2	SMO	ZSCAN31	RAD21	MPI
				NRP1	SNTA1		RALGPS1	MXI1
				P4HA2	SOCS2		RALGPS2	NANP
				PDPN	SOX9		RAP2A	NASP
				PHF11	SPRY2		RBPJ	NDST3
				PIGP	SSH3		REEP1	NDUFV3
				PLA2G15	TBX2		REXO5	NOL3
				PLAU	TEAD3		RNFT2	NSDHL
				PLAUR	TGFB3		RUFY3	NT5E
				PLBD1	TGIF2		SATB1	P4HA1
				PLK3	TLE2		SCG3	P4HA2
				PLS3	TMED1		SCN3A	PAM
				POLD4	TMEM147		SEC61A2	PAXIP1
				PROCR	TMEM161A		SEZ6L	PC
				PTGER4	TRIB2		SLC1A1	PDK3
				PTPN22	TRIP6		SLCO5A1	PFKFB1
				PTPN6	VAV3		SORCS3	PFKP
				PTPRC	VPS16		SOX10	PGAM1
				PYGL	WSCD1		SOX11	PGAM2
				RAB11FIP1	ZFHX4		SOX2	PGK1
				RAB27A	ZNF112		SOX4	PGLS
				RAB32	ZNF134		SPTBN2	PGM2
				RABGAP1L	ZNF20		SRGAP3	PHKA2
				RAC2	ZNF211		STMN1	PKM
				RBKS	ZNF227		STMN4	PKP2
				RBM47	ZNF235		TAF5	PLOD1
				RBMS1	ZNF264		TMCC1	PLOD2
				RELB	ZNF304		TMEFF1	PMM2
				RHOG	ZNF419		TMEM35A	POLR3K
				RRAS	ZNF446		TMSB15A	PPFIA4
				RUNX2	ZNF45		TOP2B	PPIA
				S100A11	ZNF606		TOPBP1	PPP2CB
				S100A13	ZNF671		TOX3	PRPS1
				S100A4	ZNF8		TSPAN3	PSMC4
				SAT1			TTC3	PYGB
				SCPEP1			TTYH1	PYGL
				SEC24D			VAX2	QSOX1
				SERPINA1			VEZF1	RARS1
				SERPINE1			WASF1	RBCK1
				SFT2D2			YPEL1	RPE
				SH2B3			ZC4H2	RRAGD
				SHC1			ZEB2	SAP30
				SIGLEC7			ZFP69B	SDC1
				SIGLEC9			ZNF184	SDC2
				SLAMF8			ZNF248	SDC3
				SLC10A3			ZNF286A	SDHC
				SLC11A1			ZNF510	SLC16A3
				SLC16A3			ZNF711	SLC25A10
				SP100			ZNF804A	SLC25A13
				SQOR			ZNF821	SLC35A3
				SRPX2				SLC37A4
				ST14				SOD1
				STAB1				SOX9
				STAT6				SPAG4
				STXBP2				SRD5A3
				SWAP70				STC1
				SYNGR2				STC2
				SYPL1				STMN1
				TCIRG1				TALDO1
				TEC				TFF3
				TES				TGFA
				TGFBI				TGFBI
				TGFBR2				TKTL1
				TGOLN2				TPBG
				THBD				TPI1
				THBS1				TPST1
				THEMIS2				TXN
				TIMP1				UGP2
				TLR2				VCAN
				TLR4				VEGFA
				TMBIM1				VLDLR
				TNFAIP3				XYLT2
				TNFAIP8				ZNF292
				TNFRSF11A
				TNFRSF1A
				TNFRSF1B
				TRADD
				TRIM22
				TRIM38
				TRPM2
				TYMP
				UAP1
				UCP2
				VAMP5
				VDR
				WIPF1
				WWTR1
				YAP1
				ZNF217
